# A *w*AlbB *Wolbachia* transinfection displays stable phenotypic effects across divergent *Aedes aegypti* mosquito backgrounds

**DOI:** 10.1101/2021.06.25.450002

**Authors:** Perran A. Ross, Xinyue Gu, Katie L. Robinson, Qiong Yang, Ellen Cottingham, Yifan Zhang, Heng Lin Yeap, Xuefen Xu, Nancy M. Endersby-Harshman, Ary A. Hoffmann

**Affiliations:** Pest and Environmental Adaptation Research Group, Bio21 Institute and the School of BioSciences, the University of Melbourne, Parkville, VIC, Australia; CSIRO Land and Water, Black Mountain, Canberra, ACT, Australia

**Keywords:** *Wolbachia*, *w*AlbB, *Aedes aegypti*, cytonuclear interactions, genomics, population replacement, population suppression

## Abstract

*Aedes* mosquitoes harboring intracellular *Wolbachia* bacteria are being released in arbovirus and mosquito control programs. With releases taking place around the world, understanding the contribution of host variation to *Wolbachia* phenotype is crucial. We generated a *Wolbachia* transinfection (*w*AlbB^Q^) in *Aedes aegypti* and performed backcrossing to introduce the infection into Australian or Malaysian nuclear backgrounds. Whole *Wolbachia* genome sequencing shows that the *w*AlbB^Q^ transinfection is near-identical to the reference *w*AlbB genome, suggesting few changes since the infection was first introduced to *Ae. aegypti* over 15 years ago. However, these sequences were distinct from other available *w*AlbB genome sequences, highlighting the potential diversity of *w*AlbB in natural *Ae. albopictus* populations. Phenotypic comparisons demonstrate effects of *w*AlbB infection on egg hatch and nuclear background on fecundity and body size, but no interactions between *w*AlbB infection and nuclear background for any trait. The *w*AlbB infection was stable at high temperatures and showed perfect maternal transmission and cytoplasmic incompatibility regardless of host background. Our results demonstrate the stability of *w*AlbB across host backgrounds and point to its long-term effectiveness for controlling arbovirus transmission and mosquito populations.
