## Appendix S1 for "A *w*AlbB *Wolbachia* transinfection displays stable phenotypic effects across divergent *Aedes aegypti* mosquito backgrounds"

### Sheet: Appendix S1
supergroup	strain	assembly	chromosome	species	animal	order	name
B	wAlbB	GCA_004171285	CP031221.1	Aedes albopictus	mosquito	Diptera	Wolbachia pipientis wAlbB chromosome, complete genome
B	wAlbB-HN2016	GCA_002374845	CP041924.1	Aedes albopictus	mosquito	Diptera	Wolbachia pipientis strain wAlbB-HN2016 chromosome, complete genome
B	wAlbB-FL2017	GCA_002379145	CP041923.1	Aedes albopictus	mosquito	Diptera	Wolbachia pipientis strain wAlbB-FL2016 chromosome, complete genome
B	wPipMol	GCA_000723225		Culex pipiens molestus	mosquito	Diptera	Wolbachia endosymbiont wPip_Mol of Culex molestus (a-proteobacteria)
B	wNo	GCA_000376585	CP003883.1	Drosophila simulans	fly	Diptera	Wolbachia endosymbiont of Drosophila simulans wNo
B	wMau	GCA_004795975	CP034335.1	Drosophila mauritiana	fly	Diptera	Wolbachia endosymbiont of Drosophila mauritiana strain wMau
B	wPipPel	GCA_000073005	AM999887.1	Culex quinquefasciatus	mosquito	Diptera	Wolbachia endosymbiont of Culex quinquefasciatus Pel strain wPip
B	wDacB	GCA_001648015		Dactylopius coccus	scale insect	Hemiptera	Wolbachia endosymbiont of Dactylopius coccus (a-proteobacteria)
B	wDi	GCA_013458815	CP051608.1	Diaphorina citri	psyllid	Hemiptera	Wolbachia endosymbiont of Diaphorina citri isolate dawsonii chromosome, complete genome
B	wStri	GCF_007115015		Laodelphax striatellus	planthopper	Hemiptera	Wolbachia endosymbiont of Laodelphax striatellus (a-proteobacteria)
B	wVitB	GCA_000204545		Nasonia vitripennis	wasp	Hymenoptera	Wolbachia endosymbiont wVitB of Nasonia vitripennis (a-proteobacteria)
B	wTpre	GCA_001439985	CM003641.1	Trichogramma pretiosum	wasp	Hymenoptera	Wolbachia endosymbiont of Trichogramma pretiosum strain wTpre chromosome, whole genome shotgun sequence
B	wVulC	GCA_001027565		Armadillidium vulgare	slater	Isopoda	Wolbachia endosymbiont of Armadillidium vulgare str. wVulC (a-proteobacteria)
B	wCon	GCA_003344345		Cylisticus convexus	slater	Isopoda	Wolbachia endosymbiont of Cylisticus convexus (a-proteobacteria)
B	wBol1b	GCF_000333775		Hypolimnas bolina	butterfly	Lepidoptera	Wolbachia pipientis wBol1-b (a-proteobacteria)
B	wOb	GCF_001266585		Operophtera brumata	moth	Lepidoptera	Wolbachia endosymbiont of Operophtera brumata (a-proteobacteria)
A (outgroup)	wMel	GCA_000008025	NC_002978.6	Drosophila melanogaster	fly	Diptera	Wolbachia endosymbiont of Drosophila melanogaster, complete sequence
A (outgroup)	wSuz	GCF_000333795		Drosophila suzukii	fly	Diptera	Wolbachia endosymbiont str. valsugana of Drosophila suzukii (a-proteobacteria)
